# Ciprofloxacin resistance in *Klebsiella pneumoniae*: phenotype prediction from genotype and global distribution of resistance determinants

**DOI:** 10.1101/2025.09.24.678318

**Authors:** Kara K. Tsang, Iana Amke, David M. Aanensen, Jabir Abdulahi, Alexander Aiken, Michael A. Bachman, Stephen Baker, Katherine Barry, Gherard Batisti Biffignandi, Emília Maria Medeiros Andrade Belitardo, Iván Bloise, Ilhem Boutiba, Chanté Brand, Sylvain Brisse, Susana Campino, Rafael Cantón, Alexandra Chiaverini, Daniela Maria Cirillo, Taane G. Clark, Teresa M. Coque, Jukka Corander, Marta Corbella, Alessandra Cornacchia, Jennifer Cornick, Annapaula Correia, Aline Cuénod, Vo Thi Trang Dai, Nicola D’Alterio, Sophia David, Federico Di Marco, Pilar Donado-Godoy, Jenny Draper, Adrian Egli, Refath Farzana, Nicholas A. Feasey, Edward J. Feil, Maria Laura Ferrando, Brian M. Forde, Aasmund Fostervold, Ebenezer Foster-Nyarko, Tommaso Giani, Claire L. Gorrie, Yukino Gütlin, Patrick N. A. Harris, Brekhna Hassan, Marisa Haenni, Wataru Hayashi, Eva Heinz, Marta Hernández-García, Marit Andrea Klokkhammer Hetland, Le Nguyen Minh Hoa, Nguyen Thi Hoa, Le Thi Hoi, Benjamin P. Howden, Odion O. Ikhimiukor, Jonathan R. Iredell, Dana Itani, Adam W. J. Jenney, Håkon Pedersen Kaspersen, Shizuo Kayama, Fahad Khokhar, Norikazu Kitamura, Appiah-Korang Labi, Margaret M.C. Lam, Val F. Lanza, Fernando Lázaro-Perona, Thongpan Leangapichart, Melese Hailu Legese, Le Thi Lien, Małgorzata Ligowska-Marzęta, Samuel Lipworth, Iren Høyland Löhr, S. Wesley Long, Giovanni Lorenzin, Alicia Fajardo Lubian, Amy J. Mathers, Andrew G. McArthur, Nubwa Medugu, Adane Mihret, Adriano Souza Santos Monteiro, Patrick Musicha, Geetha Nagaraj, Bernd Neumann, Mae Newton-Foot, Anderson O. Oaikhena, Iruka N. Okeke, João Perdigão, Luis G.C. Pacheco, Sally R. Partridge, David L. Paterson, Oliver Pearse, My H. Pham, Francesco Pomilio, Niclas Raffelsberger, Andriniaina Rakotondrasoa, KL Ravikumar, Joice Neves Reis, Sandra Reuter, Leah W. Roberts, Carla Rodrigues, Charlene Rodrigues, Jesus Rodriguez-Baño, Gian Maria Rossolini, Ørjan Samuelsen, Francesca Saluzzo, Kirsty Sands, Davide Sassera, Helena M.B. Seth-Smith, Andrea Spitaleri, Varun Shamanna, Norelle L. Sherry, Sonia Sia, Hanen Smaoui, Anton Spadar, Jörg Steinmann, Nicole Stoesser, Motoyuki Sugai, Yo Sugawara, Marianne Sunde, Arnfinn Sundsfjord, Göte Swedberg, Lamia Thabet, Nicholas R. Thomson, Harry A. Thorpe, M. Estée Torok, Van Dinh Trang, Nguyen Vu Trung, Paul Turner, Jay Vornhagen, Nguyen Hoang Vu, Boaz D. Wadugu, Timothy R. Walsh, Andrew Whitelaw, Hayley Wilson, Kelly L. Wyres, Corin Yeats, Koji Yahara, Meriam Zribi, Kathryn E. Holt, the KlebNET-GSP AMR Genotype-Phenotype Group

## Abstract

**BACKGROUND:** Ciprofloxacin resistant *Klebsiella pneumoniae* is common or emerging in many geographies, and knowledge of local resistance rates is important for empirical therapy. Whilst there are known *K. pneumoniae* ciprofloxacin resistance determinants, there is a lack of systematic data on the effect of determinants, alone and in combination, and there are no publicly accessible tools for predicting resistance from whole genome sequence data.

**METHODS:** The KlebNET-GSP AMR Genotype-Phenotype Group aggregated a matched genotype-phenotype dataset of n=12,167 *K. pneumoniae* species complex (*Kp*SC) isolates from 27 countries between 2001-2021. We developed a rules-based classifier to predict ciprofloxacin resistance by categorizing the number of quinolone resistance determining regions mutations in *gyrA* and *parC*, the number of plasmid-mediated quinolone resistance genes, and the presence/absence of *aac(6ʹ)-Ib-cr* (which can acetylate ciprofloxacin).

Predictive performance was assessed using the discovery dataset, for which we re-phenotyped discrepant isolates; and validated using externally contributed datasets (n=7,030 *Kp*SC isolates).

**RESULTS:** The rules-based classifier predicted R vs S/I with categorical agreement, sensitivity, and specificity >96%, and major/very major error rates <4%. Performance was similar across diverse *Kp*SC sources (human, animal, other), species, and intra-species lineages. External validation of the classifier yielded overall 93.12% categorical agreement [95% confidence interval (CI), 92.50-93.74%], 8.65% major errors [95% CI, 7.34-9.97%], and 6.20% very major errors [95% CI, 5.51-6.90%]. We implemented the classifier in Kleborate, a command-line tool that is integrated into the Pathogenwatch web platform. Using this to assess the global distribution of ciprofloxacin resistance determinants in *Kp*SC genomes available in Pathogenwatch (n=31,319, from 109 countries between years 2000-2023), we observed a significant positive association between national quinolone consumption rates and predicted ciprofloxacin resistance (R^2^=0.20, p=0.004).

CONCLUSIONS

Ciprofloxacin resistance phenotypes can be reasonably predicted from genotypes, which is sufficient for informing surveillance. However, unexplained resistance remains and accuracy is insufficient for clinical applications. We demonstrate the value of aggregating genotype-phenotype data to explore resistance mechanisms and develop predictors, but highlight complexities in combining phenotype data from different assays and standards.
