## Supplementary material for "Ciprofloxacin resistance in *Klebsiella pneumoniae*: phenotype prediction from genotype and global distribution of resistance determinants": TableS1

index	Laboratory.Typing.Method	Testing.standard	Laboratory.Typing.Platform	n
BARNARDS	MIC (agar dilution)	EUCAST	Manual	251
BSAC	MIC (agar dilution)	EUCAST	Manual	247
Bachman_2022	MIC (broth dilution)	CLSI	Sensititre	85
Colombia_GHRU	MIC (broth dilution)	EUCAST	Vitek	394
Denmark_MedVetKlebs	MIC (broth dilution)	EUCAST	Sensititre	49
Egli	MIC (broth dilution)	EUCAST	Vitek	127
Ellington	MIC (broth dilution)	EUCAST	Vitek	70
Heinz_2019	MIC (broth dilution)	EUCAST	Vitek	178
Huynh_2020	Disk diffusion	EUCAST	Manual	262
India_GHRU	MIC (broth dilution)	CLSI	Vitek	831
Italy_MVK_MIC	MIC (broth dilution)	EUCAST	Sensititre	85
KASPAH	MIC (broth dilution)	CLSI	Vitek	170
KASPAH	MIC (broth dilution)	EUCAST	Vitek	1002
KLEBGAP	Disk diffusion	EUCAST	Manual	2379
KLEBGAP	MIC (E-test gradient diffusion)	EUCAST	Manual	4
KLEBGAP	MIC (broth dilution)	EUCAST	Vitek	92
Leangapichart_2021	MIC (broth dilution)	EUCAST	Vitek	38
Long	MIC (broth dilution)	CLSI	Phoenix	1595
Mathers	MIC (broth dilution)	CLSI	Sensititre	15
Mathers	MIC (broth dilution)	CLSI	Vitek	27
Milan_2019	MIC (broth dilution)	EUCAST	Sensititre	98
Nigeria_GHRU	MIC (broth dilution)	EUCAST	Vitek	108
Philippines	MIC (broth dilution)	CLSI	Vitek	227
Philippines_DD	Disk diffusion	CLSI	Manual	28
Potter_2018	Disk diffusion	CLSI	Manual	52
SPARK	MIC (broth dilution)	EUCAST	Phoenix	1956
Stoesser_2013	MIC (broth dilution)	EUCAST	Phoenix	69
Torok_2020	MIC (broth dilution)	EUCAST	Vitek	1296
Wright	MIC (broth dilution)	CLSI	Vitek	80
perdigao_2022	Disk diffusion	EUCAST	Manual	334
sands2021_arthropods_DD	Disk diffusion	EUCAST	Manual	18
