## Supplementary material for "Ciprofloxacin resistance in *Klebsiella pneumoniae*: phenotype prediction from genotype and global distribution of resistance determinants": TableS4

Dataset	Dataset_alias	Assembly method	Laboratory.Typing.Method	Testing.standard	Laboratory.Typing.Platform	N	Internal (Performed in-house)	External (Performed by dataset owners)
EuSCAPE/EURECA	A (EUCAST, Various)	Prokka	MIC (broth dilution)	EUCAST	Various	2133	-	Assembly, Kleborate, Comparison
EuSCAPE/EURECA (Kvv)	EuSCAPE/EURECA (Kvv)	Prokka	MIC (broth dilution)	EUCAST	Various	41	-	Assembly, Kleborate, Comparison
IRCCS Ospedale San Raffaele	IRCCS Ospedale San Raffaele	Unicycler v0.5.0	MIC (broth dilution)	EUCAST	Vitek	198	-	Assembly, Kleborate, Comparison
AGAR GnSOP	C (EUCAST, V/P)	SKESA	MIC (broth dilution)	EUCAST	Phoenix	53	Comparison	Assembly, Kleborate
AGAR GnSOP	C (EUCAST, V/P)	SKESA	MIC (broth dilution)	EUCAST	Vitek	432	Comparison	Assembly, Kleborate
Addis Ababa University*	L* (Kvv, CLSI)	Unicycler v0.4.8	Disk diffusion	CLSI	Manual	70	Assembly, Kleborate, Comparison	-
BrazilPacheco	iberoAMRica study	Uniclycer v0.4.8	MIC (E-test gradient diffusion)	CLSI	Manual	20	Assembly, Kleborate, Comparison	-
BrazilPacheco	iberoAMRica study	Uniclycer v0.4.8	MIC (broth dilution)	CLSI	Vitek	18	Assembly, Kleborate, Comparison	-
CHAMPS	N* (CLSI)	Unicycler v0.4.8	Disk diffusion	CLSI	Manual	40	Assembly, Kleborate, Comparison	-
Controlling Superbugs study & Victorian CPE program	I (CLSI, V/S)	Unicycler v0.4.8	MIC (E-test gradient diffusion)	CLSI	Manual	1	Assembly, Kleborate, Comparison	-
Controlling Superbugs study & Victorian CPE program	I (CLSI, V/S)	Unicycler v0.4.8	MIC (broth dilution)	CLSI	Sensititre BMD	99	Assembly, Kleborate, Comparison	-
Controlling Superbugs study & Victorian CPE program	I (CLSI, V/S)	Unicycler v0.4.8	MIC (broth dilution)	CLSI	Vitek	112	Assembly, Kleborate, Comparison	-
HULP	F (EUCAST, MW/E)	SPAdes v4.0.0	MIC (E-test gradient diffusion)	EUCAST	-	4	Assembly, Kleborate, Comparison	-
HULP	F (EUCAST, MW/E)	SPAdes v4.0.0	MIC (broth dilution)	EUCAST	MicroScan WalkAway	144	Assembly, Kleborate, Comparison	-
HURYC & CIBERINFEC	E (EUCAST, S/M)	SPAdes 3.11.1	MIC (broth dilution)	EUCAST	Sensititre	2	Kleborate, Comparison	Assembly
HURYC & CIBERINFEC	E (EUCAST, S/M)	Unicycler v0.4.8	MIC (broth dilution)	EUCAST	Microscan	20	Assembly, Kleborate, Comparison	-
HURYC & CIBERINFEC	E (EUCAST, S/M)	Unicycler v0.4.8	MIC (broth dilution)	EUCAST	Sensititre	151	Assembly, Kleborate, Comparison	-
IZSAM	IZSAM	SPAdes v3.11.1	MIC (broth dilution)	EUCAST	Microscan	283	Comparison	Assembly, Kleborate
India GHRU	B (EUCAST, V)	Unicycler v0.4.8	MIC (broth dilution)	EUCAST	Vitek	536	Assembly, Kleborate, Comparison	-
JARBS-GNR (Japan)	G (CLSI, MW)	Unicycler v0.4.8	MIC (broth dilution)	CLSI	MicroScan WalkAway	834	Assembly, Kleborate, Comparison	-
MBIRA	H (CLSI, V/E)	Unicycler v0.4.8	MIC (E-test gradient diffusion)	CLSI	Manual	13	Comparison	Assembly, Kleborate
MBIRA	H (CLSI, V/E)	Unicycler v0.4.8	MIC (broth dilution)	CLSI	Vitek	238	Comparison	Assembly, Kleborate
MBIRA (Kvv, CLSI)	MBIRA (Kvv, CLSI)	Unicycler v0.4.8	MIC (E-test gradient diffusion)	CLSI	Manual	2	Comparison	Assembly, Kleborate
MBIRA (Kvv, CLSI)	MBIRA (Kvv, CLSI)	Unicycler v0.4.8	MIC (broth dilution)	CLSI	Vitek	88	Comparison	Assembly, Kleborate
MERINO trial	HarrisMERINO	Unicycler v0.4.8	MIC (broth dilution)	EUCAST	Custom made sensititer plates sourced from Thermo Fisher Scientific	36	Assembly, Kleborate, Comparison	-
Oxfordshire	D (EUCAST, P)	Shovill v1.0.4	MIC (broth dilution)	EUCAST	Phoenix	295	Comparison	Assembly, Kleborate
Oxfordshire (Kvv, EUCAST)	Oxfordshire (Kvv, EUCAST)	Shovill v1.0.4	MIC (broth dilution)	EUCAST	Phoenix	66	Comparison	Assembly, Kleborate
Queen Elizabeth Central Hospital	J* (EUCAST/BSAC)	Unicycler v0.4.8	Disk diffusion	BSAC	-	471	Assembly, Kleborate, Comparison	-
Queen Elizabeth Central Hospital	J* (EUCAST/BSAC)	Unicycler v0.4.8	Disk diffusion	EUCAST	-	266	Assembly, Kleborate, Comparison	-
SCHARKI	SCHARKI	Unicycler v0.4.8	MIC (broth dilution)	EUCAST	Vitek	56	Assembly, Kleborate, Comparison	-
TunisiaSmaoui	K* (EUCAST)	SPAdes v1.3.1	Disk diffusion	EUCAST	-	236	Kleborate, Comparison	Assembly
University of Zurich	M* (EUCAST)	Unicycler v0.4.8	Disk diffusion	EUCAST	-	72	Kleborate, Comparison	Assembly
