## Supplementary material for "Ciprofloxacin resistance in *Klebsiella pneumoniae*: phenotype prediction from genotype and global distribution of resistance determinants": TableS7

Determinant	N.solo	S.solo	I.solo	R.solo	NWT.solo	R_PPV.solo	NWT_PPV.solo	N.soloAac6	S.soloAac6	I.soloAac6	R.soloAac6	NWT.soloAac6	R_PPV.soloAac6	NWT_PPV.soloAac6	N	S	I	R	NWT	R_PPV	NWT_PPV
aac(6')-Ib-cr.v2	153	100	25	28	53	0.1830065359477125	0.34640522875816987	NA	NA	NA	NA	NA	NA	NA	2823	127	49	2647	2696	0.9376549769748503	0.9550123981579872
aac(6')-Ib-cr.v2*	6	4	1	1	2	0.16666666666666669	0.33333333333333337	NA	NA	NA	NA	NA	NA	NA	28	5	1	22	23	0.7857142857142858	0.8214285714285714
GyrA-83F	37	0	8	29	37	0.7837837837837838	1	3	1	0	2	2	0.6666666666666666	0.6666666666666666	1295	6	8	1281	1289	0.9891891891891891	0.9953667953667954
GyrA-83I	2	0	0	2	2	1	1	1	1	0	0	0	0	0	2995	24	4	2967	2971	0.9906510851419031	0.9919866444073455
GyrA-83L	7	0	0	7	7	1	1	NA	NA	NA	NA	NA	NA	NA	11	0	0	11	11	1	1
GyrA-83Y	35	1	8	26	34	0.7428571428571429	0.9714285714285714	17	0	1	16	17	0.9411764705882353	1	396	5	9	382	391	0.9646464646464648	0.9873737373737373
GyrA-87G	8	5	0	3	3	0.375	0.375	1	0	0	1	1	1	1	165	6	0	159	159	0.9636363636363636	0.9636363636363636
GyrA-87H	1	1	0	0	0	0	0	NA	NA	NA	NA	NA	NA	NA	1	1	0	0	0	0	0
GyrA-87N	16	0	4	12	16	0.75	1	NA	NA	NA	NA	NA	NA	NA	1302	2	4	1296	1300	0.9953917050691243	0.9984639016897081
GyrA-87Y	6	0	2	4	6	0.6666666666666666	1	1	0	0	1	1	1	1	31	0	2	29	31	0.9354838709677419	1
qepA2*	1	0	0	1	1	1	1	NA	NA	NA	NA	NA	NA	NA	17	0	0	17	17	1	1
qnrA1	18	1	1	16	17	0.8888888888888888	0.9444444444444444	NA	NA	NA	NA	NA	NA	NA	34	1	1	32	33	0.9411764705882353	0.9705882352941176
qnrB1.v1	12	5	2	5	7	0.41666666666666663	0.5833333333333334	3	0	0	3	3	1	1	168	6	2	160	162	0.9523809523809523	0.9642857142857142
qnrB1.v2	148	25	59	64	123	0.43243243243243246	0.831081081081081	711	18	16	677	693	0.9521800281293948	0.9746835443037976	1686	51	76	1559	1635	0.9246737841043893	0.9697508896797155
qnrB17	24	0	0	24	24	1	1	1	0	0	1	1	1	1	40	0	0	40	40	1	1
qnrB19	9	2	2	5	7	0.5555555555555556	0.7777777777777778	4	0	1	3	4	0.75	1	85	3	3	79	82	0.9294117647058824	0.9647058823529412
qnrB2.v1	11	2	2	7	9	0.6363636363636364	0.8181818181818182	3	1	0	2	2	0.6666666666666666	0.6666666666666666	29	3	2	24	26	0.8275862068965517	0.896551724137931
qnrB2.v2	1	0	0	1	1	1	1	1	0	0	1	1	1	1	12	0	0	12	12	1	1
qnrB4	29	3	7	19	26	0.6551724137931034	0.896551724137931	6	0	0	6	6	1	1	186	3	8	175	183	0.9408602150537634	0.9838709677419355
qnrB6	31	0	0	31	31	1	1	34	0	2	32	34	0.9411764705882353	1	411	0	2	409	411	0.9951338199513382	1
qnrB7	1	0	0	1	1	1	1	NA	NA	NA	NA	NA	NA	NA	1	0	0	1	1	1	1
qnrS1	419	21	82	316	398	0.7541766109785202	0.9498806682577565	55	2	4	49	53	0.890909090909091	0.9636363636363636	1643	31	90	1522	1612	0.9263542300669506	0.9811320754716981
qnrS1*	1	0	0	1	1	1	1	NA	NA	NA	NA	NA	NA	NA	4	0	0	4	4	1	1
qnrS2	1	0	0	1	1	1	1	NA	NA	NA	NA	NA	NA	NA	1	0	0	1	1	1	1
QnrB76	NA	NA	NA	NA	NA	NA	NA	1	0	0	1	1	1	1	4	0	0	4	4	1	1
qnrE2	NA	NA	NA	NA	NA	NA	NA	1	0	0	1	1	1	1	2	0	0	2	2	1	1
aac(6')-Ib-cr.v1	NA	NA	NA	NA	NA	NA	NA	NA	NA	NA	NA	NA	NA	NA	56	1	0	55	55	0.9821428571428571	0.9821428571428571
aac(6')-Ib-cr.v2?	NA	NA	NA	NA	NA	NA	NA	NA	NA	NA	NA	NA	NA	NA	1	0	0	1	1	1	1
GyrA-87A	NA	NA	NA	NA	NA	NA	NA	NA	NA	NA	NA	NA	NA	NA	909	6	0	903	903	0.9933993399339933	0.9933993399339933
GyrA-87F	NA	NA	NA	NA	NA	NA	NA	NA	NA	NA	NA	NA	NA	NA	1	0	0	1	1	1	1
ParC-80I	NA	NA	NA	NA	NA	NA	NA	NA	NA	NA	NA	NA	NA	NA	4125	31	4	4090	4094	0.9915151515151515	0.9924848484848485
ParC-80R	NA	NA	NA	NA	NA	NA	NA	NA	NA	NA	NA	NA	NA	NA	2	0	0	2	2	1	1
ParC-84G	NA	NA	NA	NA	NA	NA	NA	NA	NA	NA	NA	NA	NA	NA	1	0	0	1	1	1	1
ParC-84K	NA	NA	NA	NA	NA	NA	NA	NA	NA	NA	NA	NA	NA	NA	413	0	0	413	413	1	1
ParC-84V	NA	NA	NA	NA	NA	NA	NA	NA	NA	NA	NA	NA	NA	NA	1	0	0	1	1	1	1
qepA2	NA	NA	NA	NA	NA	NA	NA	NA	NA	NA	NA	NA	NA	NA	1	0	0	1	1	1	1
qnrA3	NA	NA	NA	NA	NA	NA	NA	NA	NA	NA	NA	NA	NA	NA	5	0	0	5	5	1	1
qnrA6	NA	NA	NA	NA	NA	NA	NA	NA	NA	NA	NA	NA	NA	NA	1	0	0	1	1	1	1
qnrB5*	NA	NA	NA	NA	NA	NA	NA	NA	NA	NA	NA	NA	NA	NA	6	1	0	5	5	0.8333333333333334	0.8333333333333334
qnrVC1	NA	NA	NA	NA	NA	NA	NA	NA	NA	NA	NA	NA	NA	NA	2	0	0	2	2	1	1
qnrVC6	NA	NA	NA	NA	NA	NA	NA	NA	NA	NA	NA	NA	NA	NA	1	1	0	0	0	0	0
