## Supplementary material for "Ciprofloxacin resistance in *Klebsiella pneumoniae*: phenotype prediction from genotype and global distribution of resistance determinants": TableS8

Term	R Model1a.est	R Model1a.ci.lower	R Model1a.ci.upper	R Model1a.pval	R Model1b.est	R Model1b.ci.lower	R Model1b.ci.upper	R Model1b.pval	NWT Model1a.est	NWT Model1a.ci.lower	NWT Model1a.ci.upper	NWT Model1a.pval	NWT Model1b.est	NWT Model1b.ci.lower	NWT Model1b.ci.upper	NWT Model1b.pval
(Intercept)	-3.4894082347732422	-3.6391173186716776	-3.3460083485836036	0	-3.4898252207101463	-3.6464897032862806	-3.3405012074759473	0	-2.2530855098800746	-2.341667564830958	-2.1665343595673434	0	-2.2671630375871215	-2.358056238584693	-2.1784525091436615	0
GyrA-83F	4.638327950831134	3.9510688613896883	5.398137647814548	0	4.808164660953777	4.085720753398049	5.621809366693917	0	5.465130670241579	4.2706802064072775	6.967411052946421	0	6.455624640031269	4.823353138190595	8.532537188394713	0
GyrA-83I	6.851345445335796	4.493257355180353	8.687863501838137	5.147569792640638e-8	8.267781260458872	6.237563166023603	9.90682547181486	4.1164960329354017e-11	6.307101183334122	3.940384251312126	8.537070986985292	1.8517517043070697e-6	8.463894010421017	5.981719252212391	10.750498994787737	8.13191514126288e-10
GyrA-83Y	4.291354276243026	3.673281217489794	4.966535314759399	0	4.432786027448991	3.7697903515552555	5.160188118819818	0	4.683022950691095	3.7953133747716215	5.841317082429717	0	5.135463429992734	4.009785010728637	6.760643772756419	0
GyrA-87A	2.4147332688249916	-0.09592268387054353	4.438795884133285	0.058760336298401716	3.4644645566757855	1.2989234744605553	5.327030276294466	0.003258043923457077	1.018500797493894	-1.5568521948332987	3.4024386174216286	0.4225898677732869	2.023503770063895	-0.41801235485073945	4.330225226575229	0.09263147847054476
GyrA-87G	2.9446661539325696	1.6026631553258965	4.1900563641910225	5.3809645254476735e-5	3.1719969205043688	1.8588331893686707	4.39121898451945	3.199667091058345e-5	1.8340045021625486	0.5526600877784099	3.078708984549986	0.005985922263944232	2.1801159117081492	0.8334715249779403	3.4692052491712264	0.0026347031543062505
GyrA-87N	4.135740273197472	3.252994857916468	5.138758717416912	0	4.1918221586587645	3.2856943063500545	5.210562182137698	0	4.2200871538787474	3.101219654955827	5.806702145423113	0	4.2982622784257	3.134940214987902	5.94155746889537	0
GyrA-87Y	4.198481671674901	2.714572006608352	5.953937549490795	1.408257405133284e-7	4.191357844356221	2.716434086007729	6.007028515508763	1.237341267223968e-7	5.630634830648182	2.9039544698451434	12.179420185454626	2.869838933161617e-8	9.57293985847716	2.795307261741782	15.952902810982465	3.318441377242465e-8
ParC-80I	-0.2329288370095618	-2.009471119179391	2.1085762634946583	0.8254921533497627	-1.3748315210188045	-2.930988085974482	0.6056595820160443	0.1553716946686612	-0.7564373899577266	-2.9462776329486617	1.5949764842724126	0.5038874271879523	-2.6470046029308025	-4.8860578418318505	-0.2056912654456254	0.03277977597859105
ParC-84K	0.5968065596050033	-1.951071450797525	5.898638327869718	0.7263038700467269	1.683183054181056	-1.7079592536077655	7.03431923620621	0.3969112517157307	-1.6389017490098128	-4.794499700370149	4.451343641304096	0.5020558871710709	-3.5911473737487123	-6.580155753716608	6.706388098168459	0.5728682915868284
qnrA1	5.437069080922705	4.272159126775793	7.054001661792462	0	5.436961660034322	4.270733445141611	7.054952206080875	0	4.767164644837722	3.395366123141289	6.969183839074318	0	4.78037005117293	3.398893737285022	7.0061350891322505	0
qnrB1.v1	3.0056888564733812	1.906854081574884	4.064006183345845	4.067291196063749e-7	2.8877315310491407	1.6725541053257926	3.9909164523316725	2.6390622571370592e-5	2.417820235956458	1.4102856420087364	3.4893165811207725	3.5538823197622804e-6	2.3208574748501407	1.2375438109078643	3.4313634164564797	4.989685091816298e-5
qnrB1.v2	3.5833725932262928	3.310138611787457	3.8607201700306013	0	3.152406579278686	2.7937517589000067	3.5083779391084593	0	3.836043877776351	3.5173922182680757	4.173043768383319	0	3.7604349461423854	3.3505008993234515	4.205857152990929	0
qnrB17	7.386067315449061	5.410551751728567	12.230909823176626	0	7.382646265629632	5.405633686436272	12.229709185617255	0	6.152368104189434	4.181859365812852	10.996280523352569	0	6.1590617911372085	4.176022361198429	11.066216969744334	0
qnrB19	3.0743468781820447	1.86609036098406	4.262472665011225	1.7218827483844734e-6	3.6966133720086627	2.432825425264759	5.016794953697131	5.121587943746064e-7	3.0227608386565588	1.849090221721886	4.42712622761609	2.3868630427692494e-7	3.3760809554250977	2.0494265138481444	5.069724546869413	4.883465868354975e-7
qnrB2.v1	3.723573692034272	2.6163381760859052	4.897778164948728	1.0588743215578234e-9	4.004248236156797	2.852294729612864	5.273806396351426	1.051473574875672e-9	3.2174126495530495	2.07525525620048	4.604686966072215	1.9650856719621856e-8	3.603504462003767	2.3318701641255175	5.275387257959585	8.654546523878537e-9
qnrB4	4.025740256987465	3.3093248533584263	4.793131393912419	0	3.978044899332443	3.243985013437305	4.755859345111122	0	4.333692906443822	3.3526269448692423	5.6446307436291585	0	4.296160389210887	3.299223587970272	5.623720258753477	0
qnrB6	6.070965276921144	4.97160278493091	7.66019252658054	0	7.637499299023654	5.673879914613473	12.482279897662144	0	6.588428236511076	4.643774994932953	11.427969857538056	0	6.420398936466355	4.451619471760693	11.325170495155863	0
qnrS1	4.420439053178682	4.169580082704034	4.6779068931339625	0	4.467912381575693	4.20892759393672	4.734048660270306	0	4.801805307281735	4.4462636250021434	5.193173648568091	0	4.8579072410273385	4.488433825727109	5.266300487196314	0
aac(6ʹ)-Ib-cr	2.361416997577221	2.0900563146718922	2.6320122331347577	0	NA	NA	NA	NA	1.6900651609595922	1.4121107827526846	1.965331638394055	0	NA	NA	NA	NA
aac(6')-Ib-cr	NA	NA	NA	NA	2.304122711464182	1.9069132030486116	2.6838110208473873	0	NA	NA	NA	NA	1.841211344908715	1.5122003720945454	2.1650119696724195	0
GyrA-83F:aac(6')-Ib-cr	NA	NA	NA	NA	-2.8521800672919424	-4.927331455109317	-0.02378933136485861	0.048451788150054353	NA	NA	NA	NA	-5.233493708782044	-8.163569395555836	-2.0426572913885424	0.004263894801260326
GyrA-83I:aac(6')-Ib-cr	NA	NA	NA	NA	-8.476949507583086	-11.319711163165625	-4.393405266400078	2.649325430268412e-4	NA	NA	NA	NA	-9.811487236150517	-13.015769840396503	-5.289614909221309	1.6072826222934822e-4
GyrA-83Y:aac(6')-Ib-cr	NA	NA	NA	NA	-0.8155642854161055	-2.4373901500393695	1.485966718976507	0.4220605834728157	NA	NA	NA	NA	-1.0906005968111017	-3.7345924412361167	3.9309671167710394	0.5538565468513477
GyrA-87A:aac(6')-Ib-cr	NA	NA	NA	NA	-3.9505598800174155	-8.09573549360948	1.060087107783106	0.1358351312097701	NA	NA	NA	NA	-3.089649685434159	-7.3330355170036885	2.3715238857047067	0.3181207192333455
GyrA-87G:aac(6')-Ib-cr	NA	NA	NA	NA	-0.9243582397091258	-4.261332585231002	4.182836771003859	0.6250847365309448	NA	NA	NA	NA	-0.678110363910849	-4.010737143178151	4.488338393872244	0.7155751958014376
GyrA-87N:aac(6')-Ib-cr	NA	NA	NA	NA	0.33326517675153394	-4.6765664133025044	7.244341305093663	0.9068958752708551	NA	NA	NA	NA	-1.2051101168808795	-5.538272672800378	6.807716390278385	1
GyrA-87Y:aac(6')-Ib-cr	NA	NA	NA	NA	-1.9124887441013911	-5.37988224330572	3.235019324567521	0.3563327773455298	NA	NA	NA	NA	-8.056435838049932	-15.011144870011659	1.9041647180654147	0.15020957706710036
ParC-80I:aac(6')-Ib-cr	NA	NA	NA	NA	5.711001848319588	1.5843120112899838	8.649348746284902	0.00992139370879419	NA	NA	NA	NA	7.5149920730401645	2.9281714879226293	10.820288790912652	0.002365358081597213
ParC-84K:aac(6')-Ib-cr	NA	NA	NA	NA	-2.000103531510427	-8.92734668760797	6.721608176847101	0.6838655034462114	NA	NA	NA	NA	4.5479270525655	-8.11813046131608	12.43848920307842	0.6787545685260166
qnrA1:aac(6')-Ib-cr	NA	NA	NA	NA	-6.232800428766913	-9.114325426977587	-1.1791823501961312	0.025093836065333996	NA	NA	NA	NA	-6.241730569910485	-9.505677155802966	-1.0868633263359213	0.025269240855278707
qnrB1.v1:aac(6')-Ib-cr	NA	NA	NA	NA	0.24328741699001852	-2.350937359140708	5.22404601427244	0.8780427092136426	NA	NA	NA	NA	0.06659825939330587	-2.4667039053213013	5.1463407996644674	1
qnrB1.v2:aac(6')-Ib-cr	NA	NA	NA	NA	0.8540710422584732	0.26950551253059746	1.4565960884739413	0.0038846076019609654	NA	NA	NA	NA	0.018303112112347676	-0.642943026436017	0.6888719905500893	0.9778364894875534
qnrB17:aac(6')-Ib-cr	NA	NA	NA	NA	-5.098331467715558	-10.523688510090969	0.28924146920529775	0.05926180045019258	NA	NA	NA	NA	-4.634497809790692	-10.118684018902401	0.8111669278360268	0.07848544642889765
qnrB19:aac(6')-Ib-cr	NA	NA	NA	NA	-2.261048155366691	-4.277945285965619	-0.10174233583924865	0.04082361047462646	NA	NA	NA	NA	-1.845102832726204	-4.167827500316306	0.7805018291887568	0.14666769086929832
qnrB2.v1:aac(6')-Ib-cr	NA	NA	NA	NA	-2.299796700962194	-4.671686586212649	0.33377002318291654	0.08122651715330031	NA	NA	NA	NA	-2.671068772289642	-5.248968003379563	0.05272976390594916	0.052726508678916706
qnrB4:aac(6')-Ib-cr	NA	NA	NA	NA	-0.02775775973423937	-2.308195194982985	4.880049321444541	0.9871354982138315	NA	NA	NA	NA	-1.0758948704104725	-3.5915766161143865	3.9303896672865752	0.54444621319372
qnrB6:aac(6')-Ib-cr	NA	NA	NA	NA	-3.804935266738406	-8.757942681015411	-1.222471201922093	0.0035999575619537483	NA	NA	NA	NA	-1.6148210918805406	-6.928456591909937	3.667475026192363	0.4567964553378133
qnrS1:aac(6')-Ib-cr	NA	NA	NA	NA	-1.1533493745990318	-2.0124287487379813	-0.15364076792006906	0.025764030383018666	NA	NA	NA	NA	-1.1998053800606232	-2.4158157148615835	0.4399457441129743	0.13297962827007181
