## Supplementary material for "Ciprofloxacin resistance in *Klebsiella pneumoniae*: phenotype prediction from genotype and global distribution of resistance determinants": TableS9

response	Model	Determinant	est	ci.lower	ci.upper	pval
R	2a	(Intercept)	-3.4191570426385054	-3.561938317355385	-3.2820039224781783	0
R	2a	QRDR_mutations	3.3604819032955384	3.1802430460217876	3.5552226409028354	0
R	2a	acquired_genes	4.1394510311324035	3.9469629364834287	4.335933865939582	0
R	2a	aac6	1.9729399566626864	1.7251503259448104	2.2241838835431555	0
R	2b	(Intercept)	-3.4599142020978153	-3.611938475507954	-3.314607578362336	0
R	2b	QRDR_mutations	3.500082136853466	3.299064220217626	3.718747982843307	0
R	2b	aac6	2.255057536503676	1.861342795757685	2.631451803634769	0
R	2b	acquired_genes	4.17343386674254	3.960758664015244	4.390897260047482	0
R	2b	QRDR_mutations:aac6	-1.24488152700586	-1.6508249566259527	-0.7845522847051726	2.9591790448035837e-6
R	2b	aac6:acquired_genes	-0.24721201270325324	-0.7362814871744542	0.2596799679411329	0.33440771816518944
NWT	2a	(Intercept)	-2.2286232819495293	-2.3158963986270025	-2.1432981384214655	0
NWT	2a	QRDR_mutations	2.9074710314365824	2.7256444955127326	3.107814106664968	0
NWT	2a	acquired_genes	4.320510087866977	4.0990482107831845	4.551931086929368	0
NWT	2a	aac6	1.4828361237991554	1.2108772856795544	1.7549376755876516	0
NWT	2b	(Intercept)	-2.2531037548701818	-2.342398775882993	-2.16589126603814	0
NWT	2b	QRDR_mutations	3.0320570092915413	2.8282869210170456	3.258647374361625	0
NWT	2b	aac6	1.8046731841380588	1.4787078458307785	2.1244343016413247	0
NWT	2b	acquired_genes	4.4280459330833155	4.176683858514761	4.6935702192641955	0
NWT	2b	QRDR_mutations:aac6	-1.0540903883174795	-1.4621401231018858	-0.5854844134414997	7.456646917813892e-5
NWT	2b	aac6:acquired_genes	-0.6290063824350659	-1.166066195971152	-0.07208742379602909	0.027282348591645245
