## Supplementary material for "Ciprofloxacin resistance in *Klebsiella pneumoniae*: phenotype prediction from genotype and global distribution of resistance determinants": TableS10

Gene	Presence/absence	N	S	I	R	NWT	R_PPV	NWT_PPV
oqxR_truncation_loss	0	5451	4987	339	126	465	2.31150247660978	8.53054485415522
oqxR_truncation_loss	1	220	175	30	14	44	6.36363636363636	20
norB_truncation_loss	0	5514	5021	357	137	494	2.4845846935074	8.9590134203844
norB_truncation_loss	1	157	141	12	3	15	1.91082802547771	9.55414012738853
rarA_truncation_loss	0	5095	4644	328	124	452	2.43375858684989	8.87144259077524
rarA_truncation_loss	1	576	518	41	16	57	2.77777777777778	9.89583333333333
rob_truncation_loss	0	5460	4977	353	131	484	2.39926739926741	8.86446886446868
rob_truncation_loss	1	211	185	16	9	25	4.2654028436019	11.8483412322275
oqxR_D95E	0	4617	4163	319	135	454	2.92397660818709	9.8332250379036
oqxR_D95E	1	1054	999	50	5	55	0.474383301707781	5.21821631878558
oqxR_V113I	0	4765	4301	327	137	464	2.8751311647429	9.73767051416588
oqxR_V113I	1	906	861	42	3	45	0.331125827814572	4.96688741721854
extra_oqxA_copy	0	4042	3630	315	97	412	2.39980207817909	10.1929737753588
extra_oqxA_copy	1	1256	1210	23	23	46	1.8312101910828	3.6624203821656
extra_oqxB_copy	0	3456	3045	319	92	411	2.66203703703705	11.8923611111111
extra_oqxB_copy	1	1908	1856	24	28	52	1.46750524109014	2.72536687631026
oqxA_loss	0	4042	3630	315	97	412	2.39980207817909	10.1929737753588
oqxA_loss	1	373	322	31	20	51	5.36193029490617	13.6729222520107
oqxB_loss	0	3456	3045	319	92	411	2.66203703703705	11.8923611111111
oqxB_loss	1	307	261	26	20	46	6.51465798045602	14.9837133550489
