## Supplementary material for "Ciprofloxacin resistance in *Klebsiella pneumoniae*: phenotype prediction from genotype and global distribution of resistance determinants": TableS11

Dataset	N	Susceptible	Intermediate	Resistant	Prediction	%R	Categorical agreement	Categorical_agreement_conf_int_lower_bound	Categorical_agreement_conf_int_upper_bound	ME	ME_conf_int_lower_bound	ME_conf_int_upper_bound	VME	VME_conf_int_lower_bound	VME_conf_int_upper_bound	Sensitivity	Sensitivity_conf_int_lower_bound	Sensitivity_conf_int_upper_bound	Specificity	Specificity_conf_int_lower_bound	Specificity_conf_int_upper_bound
A (EUCAST)	1978	291	0	1687	R_excludeI	85.29%	97.32%	96.61%	98.03%	1.37%	0.04%	2.71%	2.90%	2.10%	3.71%	97.10%	96.29%	97.90%	98.63%	97.29%	99.96%
G (CLSI)	671	222	0	449	R_excludeI	66.92%	93.44%	91.57%	95.32%	9.46%	5.61%	13.31%	5.12%	3.08%	7.16%	94.88%	92.84%	96.92%	90.54%	86.69%	94.39%
B (EUCAST)	525	84	0	441	R_excludeI	84%	95.05%	93.19%	96.90%	21.43%	12.65%	30.20%	1.81%	0.57%	3.06%	98.19%	96.94%	99.43%	78.57%	69.80%	87.35%
C (EUCAST)	423	168	0	255	R_excludeI	60.28%	87.71%	84.58%	90.84%	10.71%	6.04%	15.39%	13.33%	9.16%	17.51%	86.67%	82.49%	90.84%	89.29%	84.61%	93.96%
D (EUCAST)	279	242	0	37	R_excludeI	13.26%	96.77%	94.70%	98.85%	0.41%	-0.40%	1.22%	21.62%	8.36%	34.89%	78.38%	65.11%	91.64%	99.59%	98.78%	100.40%
IZSAM	280	7	0	273	R_excludeI	97.50%	98.57%	97.18%	99.96%	14.29%	-11.64%	40.21%	1.10%	-0.14%	2.34%	98.90%	97.66%	100.14%	85.71%	59.79%	111.64%
H (CLSI)	237	109	0	128	R_excludeI	54.01%	74.68%	69.15%	80.22%	43.12%	33.82%	52.42%	10.16%	4.92%	15.39%	89.84%	84.61%	95.08%	56.88%	47.58%	66.18%
I (CLSI)	171	18	0	153	R_excludeI	89.47%	93.57%	89.89%	97.24%	27.78%	7.09%	48.47%	3.92%	0.85%	7%	96.08%	93%	99.15%	72.22%	51.53%	92.91%
IRCCS Ospedale San Raffaele	196	9	0	187	R_excludeI	95.41%	98.98%	97.57%	100.39%	11.11%	-9.42%	31.64%	0.53%	-0.51%	1.58%	99.47%	98.42%	100.51%	88.89%	68.36%	109.42%
E (EUCAST)	166	20	0	146	R_excludeI	87.95%	83.73%	78.12%	89.35%	60%	38.53%	81.47%	10.27%	5.35%	15.20%	89.73%	84.80%	94.65%	40%	18.53%	61.47%
F (EUCAST)	147	11	0	136	R_excludeI	92.52%	97.28%	94.65%	99.91%	9.09%	-7.90%	26.08%	2.21%	-0.26%	4.67%	97.79%	95.33%	100.26%	90.91%	73.92%	107.90%
MBIRA (Kvv, CLSI)	90	85	0	5	R_excludeI	5.56%	95.56%	91.30%	99.81%	0%	0%	0%	80%	44.94%	115.06%	20%	-15.06%	55.06%	100%	100%	100%
Oxfordshire (Kvv, EUCAST)	64	64	0	0	R_excludeI	0%	98.44%	95.40%	101.48%	1.56%	-1.48%	4.60%	-	-	-	-	-	-	98.44%	95.40%	101.48%
SCHARKI	53	51	0	2	R_excludeI	3.77%	96.23%	91.10%	101.36%	3.92%	-1.41%	9.25%	0%	0%	0%	100%	100%	100%	96.08%	90.75%	101.41%
EUSCAPE & EURECA (Kvv, EUCAST)	38	35	0	3	R_excludeI	7.89%	100%	100%	100%	0%	0%	0%	0%	0%	0%	100%	100%	100%	100%	100%	100%
PachecoBrazil	38	10	0	28	R_excludeI	73.68%	100%	100%	100%	0%	0%	0%	0%	0%	0%	100%	100%	100%	100%	100%	100%
HarrisMERINO	28	7	0	21	R_excludeI	75%	85.71%	72.75%	98.68%	0%	0%	0%	19.05%	2.25%	35.84%	80.95%	64.16%	97.75%	100%	100%	100%
J* (EUCAST/BSAC)	607	196	0	411	R_excludeI	67.71%	85.01%	82.17%	87.85%	2.04%	0.06%	4.02%	21.17%	17.22%	25.12%	78.83%	74.88%	82.78%	97.96%	95.98%	99.94%
K* (EUCAST)	208	62	0	146	R_excludeI	70.19%	81.73%	76.48%	86.98%	20.97%	10.83%	31.10%	17.12%	11.01%	23.23%	82.88%	76.77%	88.99%	79.03%	68.90%	89.17%
M* (EUCAST)	64	11	0	53	R_excludeI	82.81%	96.88%	92.61%	101.14%	18.18%	-4.61%	40.97%	0%	0%	0%	100%	100%	100%	81.82%	59.03%	104.61%
L* (Kvv, CLSI)	65	37	0	28	R_excludeI	43.08%	100%	100%	100%	0%	0%	0%	0%	0%	0%	100%	100%	100%	100%	100%	100%
N* (CLSI)	39	18	0	21	R_excludeI	53.85%	89.74%	80.22%	99.27%	5.56%	-5.03%	16.14%	14.29%	-0.68%	29.25%	85.71%	70.75%	100.68%	94.44%	83.86%	105.03%
Pooled	6367	1757	0	4610	R_excludeI	72.40%	93.12%	92.50%	93.74%	8.65%	7.34%	9.97%	6.20%	5.51%	6.90%	93.80%	93.10%	94.49%	91.35%	90.03%	92.66%
A (EUCAST)	2133	291	155	1687	R	79.09%	96.95%	96.22%	97.68%	3.59%	1.86%	5.31%	2.90%	2.10%	3.71%	97.10%	96.29%	97.90%	96.41%	94.69%	98.14%
G (CLSI)	834	222	163	449	R	53.84%	78.54%	75.75%	81.32%	40.52%	35.62%	45.42%	5.12%	3.08%	7.16%	94.88%	92.84%	96.92%	59.48%	54.58%	64.38%
B (EUCAST)	536	84	11	441	R	82.28%	93.84%	91.81%	95.88%	26.32%	17.46%	35.17%	1.81%	0.57%	3.06%	98.19%	96.94%	99.43%	73.68%	64.83%	82.54%
C (EUCAST)	485	168	62	255	R	52.58%	82.27%	78.87%	85.67%	22.61%	17.20%	28.01%	13.33%	9.16%	17.51%	86.67%	82.49%	90.84%	77.39%	71.99%	82.80%
D (EUCAST)	295	242	16	37	R	12.54%	95.25%	92.83%	97.68%	2.33%	0.49%	4.16%	21.62%	8.36%	34.89%	78.38%	65.11%	91.64%	97.67%	95.84%	99.51%
IZSAM	283	7	3	273	R	96.47%	97.88%	96.20%	99.56%	30%	1.60%	58.40%	1.10%	-0.14%	2.34%	98.90%	97.66%	100.14%	70%	41.60%	98.40%
H (CLSI)	251	109	14	128	R	51%	72.91%	67.41%	78.41%	44.72%	35.93%	53.50%	10.16%	4.92%	15.39%	89.84%	84.61%	95.08%	55.28%	46.50%	64.07%
I (CLSI)	212	18	41	153	R	72.17%	90.09%	86.07%	94.12%	25.42%	14.31%	36.53%	3.92%	0.85%	7%	96.08%	93%	99.15%	74.58%	63.47%	85.69%
IRCCS Ospedale San Raffaele	198	9	2	187	R	94.44%	98.48%	96.78%	100.19%	18.18%	-4.61%	40.97%	0.53%	-0.51%	1.58%	99.47%	98.42%	100.51%	81.82%	59.03%	104.61%
E (EUCAST)	173	20	7	146	R	84.39%	82.08%	76.37%	87.80%	59.26%	40.73%	77.79%	10.27%	5.35%	15.20%	89.73%	84.80%	94.65%	40.74%	22.21%	59.27%
F (EUCAST)	148	11	1	136	R	91.89%	97.30%	94.68%	99.91%	8.33%	-7.30%	23.97%	2.21%	-0.26%	4.67%	97.79%	95.33%	100.26%	91.67%	76.03%	107.30%
MBIRA (Kvv, CLSI)	90	85	0	5	R	5.56%	95.56%	91.30%	99.81%	0%	0%	0%	80%	44.94%	115.06%	20%	-15.06%	55.06%	100%	100%	100%
Oxfordshire (Kvv, EUCAST)	66	64	2	0	R	0%	98.48%	95.54%	101.43%	1.52%	-1.43%	4.46%	-	-	-	-	-	-	98.48%	95.54%	101.43%
SCHARKI	56	51	3	2	R	3.57%	94.64%	88.75%	100.54%	5.56%	-0.55%	11.67%	0%	0%	0%	100%	100%	100%	94.44%	88.33%	100.55%
EUSCAPE & EURECA (Kvv, EUCAST)	41	35	3	3	R	7.32%	100%	100%	100%	0%	0%	0%	0%	0%	0%	100%	100%	100%	100%	100%	100%
PachecoBrazil	38	10	0	28	R	73.68%	100%	100%	100%	0%	0%	0%	0%	0%	0%	100%	100%	100%	100%	100%	100%
HarrisMERINO	36	7	8	21	R	58.33%	83.33%	71.16%	95.51%	13.33%	-3.87%	30.54%	19.05%	2.25%	35.84%	80.95%	64.16%	97.75%	86.67%	69.46%	103.87%
J* (EUCAST/BSAC)	737	196	130	411	R	55.77%	86.16%	83.67%	88.65%	4.60%	2.33%	6.88%	21.17%	17.22%	25.12%	78.83%	74.88%	82.78%	95.40%	93.12%	97.67%
K* (EUCAST)	236	62	28	146	R	61.86%	77.12%	71.76%	82.48%	32.22%	22.57%	41.88%	17.12%	11.01%	23.23%	82.88%	76.77%	88.99%	67.78%	58.12%	77.43%
M* (EUCAST)	72	11	8	53	R	73.61%	91.67%	85.28%	98.05%	31.58%	10.68%	52.48%	0%	0%	0%	100%	100%	100%	68.42%	47.52%	89.32%
L* (Kvv, CLSI)	70	37	5	28	R	40%	100%	100%	100%	0%	0%	0%	0%	0%	0%	100%	100%	100%	100%	100%	100%
N* (CLSI)	40	18	1	21	R	52.50%	90%	80.70%	99.30%	5.26%	-4.78%	15.30%	14.29%	-0.68%	29.25%	85.71%	70.75%	100.68%	94.74%	84.70%	104.78%
Pooled	7030	1757	663	4610	R	65.58%	90.18%	89.49%	90.88%	16.69%	15.21%	18.18%	6.20%	5.51%	6.90%	93.80%	93.10%	94.49%	83.31%	81.82%	84.79%
A (EUCAST)	2133	291	155	1687	NWT	86.36%	91.37%	90.18%	92.57%	1.37%	0.04%	2.71%	9.77%	8.42%	11.13%	90.23%	88.87%	91.58%	98.63%	97.29%	99.96%
G (CLSI)	834	222	163	449	NWT	73.38%	94.48%	92.94%	96.03%	10.36%	6.35%	14.37%	3.76%	2.25%	5.26%	96.24%	94.74%	97.75%	89.64%	85.63%	93.65%
B (EUCAST)	536	84	11	441	NWT	84.33%	95.71%	93.99%	97.42%	21.43%	12.65%	30.20%	1.11%	0.14%	2.07%	98.89%	97.93%	99.86%	78.57%	69.80%	87.35%
C (EUCAST)	485	168	62	255	NWT	65.36%	87.22%	84.24%	90.19%	13.69%	8.49%	18.89%	12.30%	8.69%	15.92%	87.70%	84.08%	91.31%	86.31%	81.11%	91.51%
D (EUCAST)	295	242	16	37	NWT	17.97%	94.58%	91.99%	97.16%	1.24%	-0.15%	2.63%	24.53%	12.94%	36.11%	75.47%	63.89%	87.06%	98.76%	97.37%	100.15%
IZSAM	283	7	3	273	NWT	97.53%	98.23%	96.70%	99.77%	14.29%	-11.64%	40.21%	1.45%	0.04%	2.86%	98.55%	97.14%	99.96%	85.71%	59.79%	111.64%
H (CLSI)	251	109	14	128	NWT	56.57%	76.89%	71.68%	82.11%	47.71%	38.33%	57.08%	4.23%	0.92%	7.53%	95.77%	92.47%	99.08%	52.29%	42.92%	61.67%
I (CLSI)	212	18	41	153	NWT	91.51%	82.08%	76.91%	87.24%	33.33%	11.56%	55.11%	16.49%	11.27%	21.72%	83.51%	78.28%	88.73%	66.67%	44.89%	88.44%
IRCCS Ospedale San Raffaele	198	9	2	187	NWT	95.45%	98.48%	96.78%	100.19%	11.11%	-9.42%	31.64%	1.06%	-0.40%	2.52%	98.94%	97.48%	100.40%	88.89%	68.36%	109.42%
E (EUCAST)	173	20	7	146	NWT	88.44%	84.97%	79.65%	90.30%	60%	38.53%	81.47%	9.15%	4.58%	13.72%	90.85%	86.28%	95.42%	40%	18.53%	61.47%
F (EUCAST)	148	11	1	136	NWT	92.57%	97.30%	94.68%	99.91%	9.09%	-7.90%	26.08%	2.19%	-0.26%	4.64%	97.81%	95.36%	100.26%	90.91%	73.92%	107.90%
MBIRA (Kvv, CLSI)	90	85	0	5	NWT	5.56%	95.56%	91.30%	99.81%	0%	0%	0%	80%	44.94%	115.06%	20%	-15.06%	55.06%	100%	100%	100%
Oxfordshire (Kvv, EUCAST)	66	64	2	0	NWT	3.03%	95.45%	90.43%	100.48%	1.56%	-1.48%	4.60%	100%	100%	100%	0%	0%	0%	98.44%	95.40%	101.48%
SCHARKI	56	51	3	2	NWT	8.93%	92.86%	86.11%	99.60%	3.92%	-1.41%	9.25%	40%	-2.94%	82.94%	60%	17.06%	102.94%	96.08%	90.75%	101.41%
EUSCAPE & EURECA (Kvv, EUCAST)	41	35	3	3	NWT	7.32%	100%	100%	100%	0%	0%	0%	0%	0%	0%	100%	100%	100%	100%	100%	100%
PachecoBrazil	38	10	0	28	NWT	73.68%	100%	100%	100%	0%	0%	0%	0%	0%	0%	100%	100%	100%	100%	100%	100%
HarrisMERINO	36	7	8	21	NWT	80.56%	94.44%	86.96%	101.93%	0%	0%	0%	6.90%	-2.33%	16.12%	93.10%	83.88%	102.33%	100%	100%	100%
J* (EUCAST/BSAC)	737	196	130	411	NWT	73.41%	76.39%	73.32%	79.46%	2.04%	0.06%	4.02%	31.42%	27.51%	35.34%	68.58%	64.66%	72.49%	97.96%	95.98%	99.94%
K* (EUCAST)	236	62	28	146	NWT	73.73%	84.32%	79.68%	88.96%	24.19%	13.53%	34.85%	12.64%	7.71%	17.58%	87.36%	82.42%	92.29%	75.81%	65.15%	86.47%
M* (EUCAST)	72	11	8	53	NWT	84.72%	93.06%	87.18%	98.93%	18.18%	-4.61%	40.97%	4.92%	-0.51%	10.34%	95.08%	89.66%	100.51%	81.82%	59.03%	104.61%
L* (Kvv, CLSI)	70	37	5	28	NWT	47.14%	92.86%	86.82%	98.89%	0%	0%	0%	15.15%	2.92%	27.38%	84.85%	72.62%	97.08%	100%	100%	100%
N* (CLSI)	40	18	1	21	NWT	55%	92.50%	84.34%	100.66%	5.56%	-5.03%	16.14%	9.09%	-2.92%	21.10%	90.91%	78.90%	102.92%	94.44%	83.86%	105.03%
Pooled	7030	1757	663	4610	NWT	75.01%	89.97%	89.27%	90.67%	9.62%	8.24%	11%	10.16%	9.35%	10.98%	89.84%	89.02%	90.65%	90.38%	89%	91.76%
