## Supplementary material for "Ciprofloxacin resistance in *Klebsiella pneumoniae*: phenotype prediction from genotype and global distribution of resistance determinants": TableS12

Dataset	Group	RexcludeI_PPV	R_PPV	NWT_PPV	MIC median [IQR]	MIC median [IQR] (exclude I)
H (CLSI)	0^ QRDR, 0 PMQR, 0 aac6	3/52 (5.77%)	3/52 (5.77%)	3/52 (5.77%)	0.25 [0.25-0.25]	0.25 [0.25-0.25]
H (CLSI)	0 QRDR, 0 PMQR, 1 aac6	3/11 (27.27%)	3/11 (27.27%)	3/11 (27.27%)	0.25 [0.25-0.25]	0.25 [0.25-0.25]
H (CLSI)	0 QRDR, qnrB1, 0 aac6	7/12 (58.33%)	7/18 (38.89%)	13/18 (72.22%)	0.5 [0.25-1]	1 [0.25-1]
H (CLSI)	1 QRDR, 0 PMQR, 0 aac6	-	-	-	-	-
H (CLSI)	1 QRDR, 0 PMQR, 1 aac6	0/1 (0%)	0/1 (0%)	0/1 (0%)	-	-
H (CLSI)	>1 QRDR, 0 PMQR, * aac6	12/12 (100%)	12/12 (100%)	12/12 (100%)	4 [4-4]	4 [4-4]
H (CLSI)	0 QRDR, 1^ PMQR, 0 aac6	16/58 (27.59%)	16/63 (25.4%)	21/63 (33.33%)	0.25 [0.25-0.5]	0.25 [0.25-1]
H (CLSI)	0 QRDR, 1 PMQR, 1 aac6	64/67 (95.52%)	64/70 (91.43%)	67/70 (95.71%)	2 [1-2]	2 [1-2]
H (CLSI)	0 QRDR, >1 PMQR, * aac6	2/2 (100%)	2/2 (100%)	2/2 (100%)	-	-
H (CLSI)	>0 QRDR, >0 PMQR, * aac6	21/22 (95.45%)	21/22 (95.45%)	21/22 (95.45%)	4 [4-4]	4 [4-4]
MBIRA (Kvv, CLSI)	0^ QRDR, 0 PMQR, 0 aac6	4/89 (4.49%)	4/89 (4.49%)	4/89 (4.49%)	-	-
MBIRA (Kvv, CLSI)	0 QRDR, 0 PMQR, 1 aac6	-	-	-	-	-
MBIRA (Kvv, CLSI)	0 QRDR, qnrB1, 0 aac6	-	-	-	-	-
MBIRA (Kvv, CLSI)	1 QRDR, 0 PMQR, 0 aac6	-	-	-	-	-
MBIRA (Kvv, CLSI)	1 QRDR, 0 PMQR, 1 aac6	-	-	-	-	-
MBIRA (Kvv, CLSI)	>1 QRDR, 0 PMQR, * aac6	-	-	-	-	-
MBIRA (Kvv, CLSI)	0 QRDR, 1^ PMQR, 0 aac6	1/1 (100%)	1/1 (100%)	1/1 (100%)	-	-
MBIRA (Kvv, CLSI)	0 QRDR, 1 PMQR, 1 aac6	-	-	-	-	-
MBIRA (Kvv, CLSI)	0 QRDR, >1 PMQR, * aac6	-	-	-	-	-
MBIRA (Kvv, CLSI)	>0 QRDR, >0 PMQR, * aac6	-	-	-	-	-
I (CLSI)	0^ QRDR, 0 PMQR, 0 aac6	3/13 (23.08%)	3/39 (7.69%)	29/39 (74.36%)	0.5 [0.25-0.5]	0.25 [0.25-0.25]
I (CLSI)	0 QRDR, 0 PMQR, 1 aac6	0/2 (0%)	0/5 (0%)	3/5 (60%)	-	-
I (CLSI)	0 QRDR, qnrB1, 0 aac6	3/4 (75%)	3/6 (50%)	5/6 (83.33%)	0.75 [0.25-1]	-
I (CLSI)	1 QRDR, 0 PMQR, 0 aac6	2/2 (100%)	2/3 (66.67%)	3/3 (100%)	-	-
I (CLSI)	1 QRDR, 0 PMQR, 1 aac6	3/4 (75%)	3/4 (75%)	3/4 (75%)	-	-
I (CLSI)	>1 QRDR, 0 PMQR, * aac6	61/61 (100%)	61/61 (100%)	61/61 (100%)	4 [2-4]	4 [2-4]
I (CLSI)	0 QRDR, 1^ PMQR, 0 aac6	21/22 (95.45%)	21/31 (67.74%)	30/31 (96.77%)	1 [0.5-2]	1.5 [1-2]
I (CLSI)	0 QRDR, 1 PMQR, 1 aac6	8/9 (88.89%)	8/9 (88.89%)	8/9 (88.89%)	2 [2-2]	2 [2-2]
I (CLSI)	0 QRDR, >1 PMQR, * aac6	4/4 (100%)	4/4 (100%)	4/4 (100%)	-	-
I (CLSI)	>0 QRDR, >0 PMQR, * aac6	48/50 (96%)	48/50 (96%)	48/50 (96%)	2 [2-4]	2 [2-4]
C (EUCAST)	0^ QRDR, 0 PMQR, 0 aac6	24/160 (15%)	24/174 (13.79%)	38/174 (21.84%)	0.25 [0.25-0.25]	0.25 [0.25-0.25]
C (EUCAST)	0 QRDR, 0 PMQR, 1 aac6	1/10 (10%)	1/10 (10%)	1/10 (10%)	0.25 [0.25-0.25]	0.25 [0.25-0.25]
C (EUCAST)	0 QRDR, qnrB1, 0 aac6	9/14 (64.29%)	9/28 (32.14%)	23/28 (82.14%)	0.5 [0.5-1]	1 [0.25-1]
C (EUCAST)	1 QRDR, 0 PMQR, 0 aac6	7/7 (100%)	7/7 (100%)	7/7 (100%)	1 [1-4]	1 [1-4]
C (EUCAST)	1 QRDR, 0 PMQR, 1 aac6	11/12 (91.67%)	11/12 (91.67%)	11/12 (91.67%)	1 [1-1]	1 [1-1]
C (EUCAST)	>1 QRDR, 0 PMQR, * aac6	22/22 (100%)	22/22 (100%)	22/22 (100%)	4 [4-4]	4 [4-4]
C (EUCAST)	0 QRDR, 1^ PMQR, 0 aac6	83/99 (83.84%)	83/133 (62.41%)	117/133 (87.97%)	1 [0.5-1]	1 [1-1]
C (EUCAST)	0 QRDR, 1 PMQR, 1 aac6	47/48 (97.92%)	47/48 (97.92%)	47/48 (97.92%)	2 [2-4]	2 [2-4]
C (EUCAST)	0 QRDR, >1 PMQR, * aac6	6/6 (100%)	6/6 (100%)	6/6 (100%)	1.5 [1-2]	1.5 [1-2]
C (EUCAST)	>0 QRDR, >0 PMQR, * aac6	45/45 (100%)	45/45 (100%)	45/45 (100%)	4 [4-4]	4 [4-4]
IRCCS Ospedale San Raffaele	0^ QRDR, 0 PMQR, 0 aac6	1/9 (11.11%)	1/10 (10%)	2/10 (20%)	-	-
IRCCS Ospedale San Raffaele	0 QRDR, 0 PMQR, 1 aac6	-	-	-	-	-
IRCCS Ospedale San Raffaele	0 QRDR, qnrB1, 0 aac6	-	-	-	-	-
IRCCS Ospedale San Raffaele	1 QRDR, 0 PMQR, 0 aac6	-	-	-	-	-
IRCCS Ospedale San Raffaele	1 QRDR, 0 PMQR, 1 aac6	-	-	-	-	-
IRCCS Ospedale San Raffaele	>1 QRDR, 0 PMQR, * aac6	80/81 (98.77%)	80/81 (98.77%)	80/81 (98.77%)	-	-
IRCCS Ospedale San Raffaele	0 QRDR, 1^ PMQR, 0 aac6	12/12 (100%)	12/12 (100%)	12/12 (100%)	-	-
IRCCS Ospedale San Raffaele	0 QRDR, 1 PMQR, 1 aac6	2/2 (100%)	2/3 (66.67%)	3/3 (100%)	-	-
IRCCS Ospedale San Raffaele	0 QRDR, >1 PMQR, * aac6	2/2 (100%)	2/2 (100%)	2/2 (100%)	-	-
IRCCS Ospedale San Raffaele	>0 QRDR, >0 PMQR, * aac6	90/90 (100%)	90/90 (100%)	90/90 (100%)	-	-
L* (Kvv, CLSI)	0^ QRDR, 0 PMQR, 0 aac6	0/37 (0%)	0/42 (0%)	5/42 (11.9%)	-	-
L* (Kvv, CLSI)	0 QRDR, 0 PMQR, 1 aac6	-	-	-	-	-
L* (Kvv, CLSI)	0 QRDR, qnrB1, 0 aac6	-	-	-	-	-
L* (Kvv, CLSI)	1 QRDR, 0 PMQR, 0 aac6	-	-	-	-	-
L* (Kvv, CLSI)	1 QRDR, 0 PMQR, 1 aac6	-	-	-	-	-
L* (Kvv, CLSI)	>1 QRDR, 0 PMQR, * aac6	-	-	-	-	-
L* (Kvv, CLSI)	0 QRDR, 1^ PMQR, 0 aac6	-	-	-	-	-
L* (Kvv, CLSI)	0 QRDR, 1 PMQR, 1 aac6	26/26 (100%)	26/26 (100%)	26/26 (100%)	-	-
L* (Kvv, CLSI)	0 QRDR, >1 PMQR, * aac6	2/2 (100%)	2/2 (100%)	2/2 (100%)	-	-
L* (Kvv, CLSI)	>0 QRDR, >0 PMQR, * aac6	-	-	-	-	-
G (CLSI)	0^ QRDR, 0 PMQR, 0 aac6	9/196 (4.59%)	9/209 (4.31%)	22/209 (10.53%)	0.25 [0.25-0.25]	0.25 [0.25-0.25]
G (CLSI)	0 QRDR, 0 PMQR, 1 aac6	1/13 (7.69%)	1/13 (7.69%)	1/13 (7.69%)	0.25 [0.25-0.25]	0.25 [0.25-0.25]
G (CLSI)	0 QRDR, qnrB1, 0 aac6	13/15 (86.67%)	13/30 (43.33%)	28/30 (93.33%)	0.5 [0.5-1]	1 [1-2]
G (CLSI)	1 QRDR, 0 PMQR, 0 aac6	13/14 (92.86%)	13/22 (59.09%)	21/22 (95.45%)	1 [0.5-2]	1.5 [1-2]
G (CLSI)	1 QRDR, 0 PMQR, 1 aac6	2/2 (100%)	2/2 (100%)	2/2 (100%)	-	-
G (CLSI)	>1 QRDR, 0 PMQR, * aac6	46/46 (100%)	46/46 (100%)	46/46 (100%)	4 [4-4]	4 [4-4]
G (CLSI)	0 QRDR, 1^ PMQR, 0 aac6	150/168 (89.29%)	150/294 (51.02%)	276/294 (93.88%)	1 [0.5-2]	1 [1-4]
G (CLSI)	0 QRDR, 1 PMQR, 1 aac6	101/102 (99.02%)	101/103 (98.06%)	102/103 (99.03%)	4 [2-4]	4 [2-4]
G (CLSI)	0 QRDR, >1 PMQR, * aac6	8/8 (100%)	8/8 (100%)	8/8 (100%)	4 [2-4]	4 [2-4]
G (CLSI)	>0 QRDR, >0 PMQR, * aac6	106/107 (99.07%)	106/107 (99.07%)	106/107 (99.07%)	4 [4-4]	4 [4-4]
J* (EUCAST/BSAC)	0^ QRDR, 0 PMQR, 0 aac6	19/185 (10.27%)	19/216 (8.8%)	50/216 (23.15%)	-	-
J* (EUCAST/BSAC)	0 QRDR, 0 PMQR, 1 aac6	37/63 (58.73%)	37/146 (25.34%)	120/146 (82.19%)	-	-
J* (EUCAST/BSAC)	0 QRDR, qnrB1, 0 aac6	31/31 (100%)	31/36 (86.11%)	36/36 (100%)	-	-
J* (EUCAST/BSAC)	1 QRDR, 0 PMQR, 0 aac6	2/2 (100%)	2/2 (100%)	2/2 (100%)	-	-
J* (EUCAST/BSAC)	1 QRDR, 0 PMQR, 1 aac6	3/3 (100%)	3/5 (60%)	5/5 (100%)	-	-
J* (EUCAST/BSAC)	>1 QRDR, 0 PMQR, * aac6	33/34 (97.06%)	33/34 (97.06%)	33/34 (97.06%)	-	-
J* (EUCAST/BSAC)	0 QRDR, 1^ PMQR, 0 aac6	39/39 (100%)	39/41 (95.12%)	41/41 (100%)	-	-
J* (EUCAST/BSAC)	0 QRDR, 1 PMQR, 1 aac6	171/172 (99.42%)	171/177 (96.61%)	176/177 (99.44%)	-	-
J* (EUCAST/BSAC)	0 QRDR, >1 PMQR, * aac6	-	-	-	-	-
J* (EUCAST/BSAC)	>0 QRDR, >0 PMQR, * aac6	76/78 (97.44%)	76/80 (95%)	78/80 (97.5%)	-	-
A (EUCAST)	0^ QRDR, 0 PMQR, 0 aac6	31/314 (9.87%)	31/453 (6.84%)	170/453 (37.53%)	-	-
A (EUCAST)	0 QRDR, 0 PMQR, 1 aac6	8/12 (66.67%)	8/14 (57.14%)	10/14 (71.43%)	-	-
A (EUCAST)	0 QRDR, qnrB1, 0 aac6	10/10 (100%)	10/12 (83.33%)	12/12 (100%)	-	-
A (EUCAST)	1 QRDR, 0 PMQR, 0 aac6	11/12 (91.67%)	11/13 (84.62%)	12/13 (92.31%)	-	-
A (EUCAST)	1 QRDR, 0 PMQR, 1 aac6	6/6 (100%)	6/6 (100%)	6/6 (100%)	-	-
A (EUCAST)	>1 QRDR, 0 PMQR, * aac6	1082/1083 (99.91%)	1082/1086 (99.63%)	1085/1086 (99.91%)	-	-
A (EUCAST)	0 QRDR, 1^ PMQR, 0 aac6	38/39 (97.44%)	38/47 (80.85%)	46/47 (97.87%)	-	-
A (EUCAST)	0 QRDR, 1 PMQR, 1 aac6	103/103 (100%)	103/103 (100%)	103/103 (100%)	-	-
A (EUCAST)	0 QRDR, >1 PMQR, * aac6	3/3 (100%)	3/3 (100%)	3/3 (100%)	-	-
A (EUCAST)	>0 QRDR, >0 PMQR, * aac6	395/396 (99.75%)	395/396 (99.75%)	395/396 (99.75%)	-	-
EUSCAPE & EURECA (Kvv, EUCAST)	0^ QRDR, 0 PMQR, 0 aac6	0/35 (0%)	0/37 (0%)	2/37 (5.41%)	-	-
EUSCAPE & EURECA (Kvv, EUCAST)	0 QRDR, 0 PMQR, 1 aac6	-	0/1 (0%)	1/1 (100%)	-	-
EUSCAPE & EURECA (Kvv, EUCAST)	0 QRDR, qnrB1, 0 aac6	-	-	-	-	-
EUSCAPE & EURECA (Kvv, EUCAST)	1 QRDR, 0 PMQR, 0 aac6	2/2 (100%)	2/2 (100%)	2/2 (100%)	-	-
EUSCAPE & EURECA (Kvv, EUCAST)	1 QRDR, 0 PMQR, 1 aac6	-	-	-	-	-
EUSCAPE & EURECA (Kvv, EUCAST)	>1 QRDR, 0 PMQR, * aac6	-	-	-	-	-
EUSCAPE & EURECA (Kvv, EUCAST)	0 QRDR, 1^ PMQR, 0 aac6	-	-	-	-	-
EUSCAPE & EURECA (Kvv, EUCAST)	0 QRDR, 1 PMQR, 1 aac6	1/1 (100%)	1/1 (100%)	1/1 (100%)	-	-
EUSCAPE & EURECA (Kvv, EUCAST)	0 QRDR, >1 PMQR, * aac6	-	-	-	-	-
EUSCAPE & EURECA (Kvv, EUCAST)	>0 QRDR, >0 PMQR, * aac6	-	-	-	-	-
M* (EUCAST)	0^ QRDR, 0 PMQR, 0 aac6	0/9 (0%)	0/12 (0%)	3/12 (25%)	-	-
M* (EUCAST)	0 QRDR, 0 PMQR, 1 aac6	-	-	-	-	-
M* (EUCAST)	0 QRDR, qnrB1, 0 aac6	-	0/1 (0%)	1/1 (100%)	-	-
M* (EUCAST)	1 QRDR, 0 PMQR, 0 aac6	-	0/1 (0%)	1/1 (100%)	-	-
M* (EUCAST)	1 QRDR, 0 PMQR, 1 aac6	-	-	-	-	-
M* (EUCAST)	>1 QRDR, 0 PMQR, * aac6	16/16 (100%)	16/16 (100%)	16/16 (100%)	-	-
M* (EUCAST)	0 QRDR, 1^ PMQR, 0 aac6	7/9 (77.78%)	7/12 (58.33%)	10/12 (83.33%)	-	-
M* (EUCAST)	0 QRDR, 1 PMQR, 1 aac6	2/2 (100%)	2/2 (100%)	2/2 (100%)	-	-
M* (EUCAST)	0 QRDR, >1 PMQR, * aac6	1/1 (100%)	1/1 (100%)	1/1 (100%)	-	-
M* (EUCAST)	>0 QRDR, >0 PMQR, * aac6	27/27 (100%)	27/27 (100%)	27/27 (100%)	-	-
E (EUCAST)	0^ QRDR, 0 PMQR, 0 aac6	10/17 (58.82%)	10/19 (52.63%)	12/19 (63.16%)	1 [0.12-2]	1 [0.12-2]
E (EUCAST)	0 QRDR, 0 PMQR, 1 aac6	1/2 (50%)	1/3 (33.33%)	2/3 (66.67%)	-	-
E (EUCAST)	0 QRDR, qnrB1, 0 aac6	4/4 (100%)	4/4 (100%)	4/4 (100%)	-	-
E (EUCAST)	1 QRDR, 0 PMQR, 0 aac6	4/5 (80%)	4/5 (80%)	4/5 (80%)	-	-
E (EUCAST)	1 QRDR, 0 PMQR, 1 aac6	-	-	-	-	-
E (EUCAST)	>1 QRDR, 0 PMQR, * aac6	35/37 (94.59%)	35/37 (94.59%)	35/37 (94.59%)	2 [1-2]	2 [1-2]
E (EUCAST)	0 QRDR, 1^ PMQR, 0 aac6	8/8 (100%)	8/9 (88.89%)	9/9 (100%)	1 [1-1]	1 [1-2]
E (EUCAST)	0 QRDR, 1 PMQR, 1 aac6	24/26 (92.31%)	24/28 (85.71%)	26/28 (92.86%)	2 [2-2]	2 [2-2]
E (EUCAST)	0 QRDR, >1 PMQR, * aac6	1/3 (33.33%)	1/4 (25%)	2/4 (50%)	-	-
E (EUCAST)	>0 QRDR, >0 PMQR, * aac6	59/64 (92.19%)	59/64 (92.19%)	59/64 (92.19%)	2 [2-2]	2 [2-2]
B (EUCAST)	0^ QRDR, 0 PMQR, 0 aac6	3/69 (4.35%)	3/71 (4.23%)	5/71 (7.04%)	0.25 [0.25-0.25]	0.25 [0.25-0.25]
B (EUCAST)	0 QRDR, 0 PMQR, 1 aac6	-	-	-	-	-
B (EUCAST)	0 QRDR, qnrB1, 0 aac6	5/5 (100%)	5/7 (71.43%)	7/7 (100%)	1 [0.5-1]	-
B (EUCAST)	1 QRDR, 0 PMQR, 0 aac6	1/1 (100%)	1/1 (100%)	1/1 (100%)	-	-
B (EUCAST)	1 QRDR, 0 PMQR, 1 aac6	-	-	-	-	-
B (EUCAST)	>1 QRDR, 0 PMQR, * aac6	116/118 (98.31%)	116/118 (98.31%)	116/118 (98.31%)	4 [4-4]	4 [4-4]
B (EUCAST)	0 QRDR, 1^ PMQR, 0 aac6	51/64 (79.69%)	51/70 (72.86%)	57/70 (81.43%)	1 [0.5-1]	1 [1-1]
B (EUCAST)	0 QRDR, 1 PMQR, 1 aac6	9/9 (100%)	9/9 (100%)	9/9 (100%)	2 [2-2]	2 [2-2]
B (EUCAST)	0 QRDR, >1 PMQR, * aac6	6/6 (100%)	6/6 (100%)	6/6 (100%)	4 [1-4]	4 [1-4]
B (EUCAST)	>0 QRDR, >0 PMQR, * aac6	250/253 (98.81%)	250/254 (98.43%)	251/254 (98.82%)	4 [4-4]	4 [4-4]
SCHARKI	0^ QRDR, 0 PMQR, 0 aac6	0/49 (0%)	0/51 (0%)	2/51 (3.92%)	0.25 [0.25-0.25]	0.25 [0.25-0.25]
SCHARKI	0 QRDR, 0 PMQR, 1 aac6	-	-	-	-	-
SCHARKI	0 QRDR, qnrB1, 0 aac6	-	-	-	-	-
SCHARKI	1 QRDR, 0 PMQR, 0 aac6	-	0/1 (0%)	1/1 (100%)	-	-
SCHARKI	1 QRDR, 0 PMQR, 1 aac6	-	-	-	-	-
SCHARKI	>1 QRDR, 0 PMQR, * aac6	-	-	-	-	-
SCHARKI	0 QRDR, 1^ PMQR, 0 aac6	2/3 (66.67%)	2/3 (66.67%)	2/3 (66.67%)	-	-
SCHARKI	0 QRDR, 1 PMQR, 1 aac6	0/1 (0%)	0/1 (0%)	0/1 (0%)	-	-
SCHARKI	0 QRDR, >1 PMQR, * aac6	-	-	-	-	-
SCHARKI	>0 QRDR, >0 PMQR, * aac6	-	-	-	-	-
N* (CLSI)	0^ QRDR, 0 PMQR, 0 aac6	1/14 (7.14%)	1/14 (7.14%)	1/14 (7.14%)	-	-
N* (CLSI)	0 QRDR, 0 PMQR, 1 aac6	0/4 (0%)	0/5 (0%)	1/5 (20%)	-	-
N* (CLSI)	0 QRDR, qnrB1, 0 aac6	2/2 (100%)	2/2 (100%)	2/2 (100%)	-	-
N* (CLSI)	1 QRDR, 0 PMQR, 0 aac6	-	-	-	-	-
N* (CLSI)	1 QRDR, 0 PMQR, 1 aac6	-	-	-	-	-
N* (CLSI)	>1 QRDR, 0 PMQR, * aac6	-	-	-	-	-
N* (CLSI)	0 QRDR, 1^ PMQR, 0 aac6	-	-	-	-	-
N* (CLSI)	0 QRDR, 1 PMQR, 1 aac6	8/8 (100%)	8/8 (100%)	8/8 (100%)	-	-
N* (CLSI)	0 QRDR, >1 PMQR, * aac6	-	-	-	-	-
N* (CLSI)	>0 QRDR, >0 PMQR, * aac6	10/11 (90.91%)	10/11 (90.91%)	10/11 (90.91%)	-	-
D (EUCAST)	0^ QRDR, 0 PMQR, 0 aac6	6/244 (2.46%)	6/251 (2.39%)	13/251 (5.18%)	0.25 [0.125-0.25]	0.25 [0.125-0.25]
D (EUCAST)	0 QRDR, 0 PMQR, 1 aac6	0/1 (0%)	0/1 (0%)	0/1 (0%)	-	-
D (EUCAST)	0 QRDR, qnrB1, 0 aac6	2/4 (50%)	2/8 (25%)	6/8 (75%)	0.5 [0.25-0.5]	-
D (EUCAST)	1 QRDR, 0 PMQR, 0 aac6	2/2 (100%)	2/5 (40%)	5/5 (100%)	-	-
D (EUCAST)	1 QRDR, 0 PMQR, 1 aac6	1/1 (100%)	1/1 (100%)	1/1 (100%)	-	-
D (EUCAST)	>1 QRDR, 0 PMQR, * aac6	6/6 (100%)	6/6 (100%)	6/6 (100%)	1 [1-1]	1 [1-1]
D (EUCAST)	0 QRDR, 1^ PMQR, 0 aac6	5/5 (100%)	5/7 (71.43%)	7/7 (100%)	1 [0.5-1]	-
D (EUCAST)	0 QRDR, 1 PMQR, 1 aac6	13/13 (100%)	13/13 (100%)	13/13 (100%)	1 [1-1]	1 [1-1]
D (EUCAST)	0 QRDR, >1 PMQR, * aac6	-	-	-	-	-
D (EUCAST)	>0 QRDR, >0 PMQR, * aac6	2/3 (66.67%)	2/3 (66.67%)	2/3 (66.67%)	-	-
Oxfordshire (Kvv, EUCAST)	0^ QRDR, 0 PMQR, 0 aac6	0/63 (0%)	0/65 (0%)	2/65 (3.08%)	-	-
Oxfordshire (Kvv, EUCAST)	0 QRDR, 0 PMQR, 1 aac6	-	-	-	-	-
Oxfordshire (Kvv, EUCAST)	0 QRDR, qnrB1, 0 aac6	-	-	-	-	-
Oxfordshire (Kvv, EUCAST)	1 QRDR, 0 PMQR, 0 aac6	0/1 (0%)	0/1 (0%)	0/1 (0%)	-	-
Oxfordshire (Kvv, EUCAST)	1 QRDR, 0 PMQR, 1 aac6	-	-	-	-	-
Oxfordshire (Kvv, EUCAST)	>1 QRDR, 0 PMQR, * aac6	-	-	-	-	-
Oxfordshire (Kvv, EUCAST)	0 QRDR, 1^ PMQR, 0 aac6	-	-	-	-	-
Oxfordshire (Kvv, EUCAST)	0 QRDR, 1 PMQR, 1 aac6	-	-	-	-	-
Oxfordshire (Kvv, EUCAST)	0 QRDR, >1 PMQR, * aac6	-	-	-	-	-
Oxfordshire (Kvv, EUCAST)	>0 QRDR, >0 PMQR, * aac6	-	-	-	-	-
IZSAM	0^ QRDR, 0 PMQR, 0 aac6	3/9 (33.33%)	3/10 (30%)	4/10 (40%)	0.06 [0.06-0.5]	0.06 [0.06-0.06]
IZSAM	0 QRDR, 0 PMQR, 1 aac6	-	-	-	-	-
IZSAM	0 QRDR, qnrB1, 0 aac6	-	-	-	-	-
IZSAM	1 QRDR, 0 PMQR, 0 aac6	-	-	-	-	-
IZSAM	1 QRDR, 0 PMQR, 1 aac6	-	-	-	-	-
IZSAM	>1 QRDR, 0 PMQR, * aac6	163/163 (100%)	163/163 (100%)	163/163 (100%)	1 [1-1]	1 [1-1]
IZSAM	0 QRDR, 1^ PMQR, 0 aac6	1/2 (50%)	1/4 (25%)	3/4 (75%)	-	-
IZSAM	0 QRDR, 1 PMQR, 1 aac6	-	-	-	-	-
IZSAM	0 QRDR, >1 PMQR, * aac6	-	-	-	-	-
IZSAM	>0 QRDR, >0 PMQR, * aac6	106/106 (100%)	106/106 (100%)	106/106 (100%)	1 [1-1]	1 [1-1]
F (EUCAST)	0^ QRDR, 0 PMQR, 0 aac6	2/11 (18.18%)	2/12 (16.67%)	3/12 (25%)	0.25 [0.06-0.25]	0.25 [0.06-0.25]
F (EUCAST)	0 QRDR, 0 PMQR, 1 aac6	0/1 (0%)	0/1 (0%)	0/1 (0%)	-	-
F (EUCAST)	0 QRDR, qnrB1, 0 aac6	1/1 (100%)	1/1 (100%)	1/1 (100%)	-	-
F (EUCAST)	1 QRDR, 0 PMQR, 0 aac6	-	-	-	-	-
F (EUCAST)	1 QRDR, 0 PMQR, 1 aac6	-	-	-	-	-
F (EUCAST)	>1 QRDR, 0 PMQR, * aac6	49/49 (100%)	49/49 (100%)	49/49 (100%)	1 [1-1]	1 [1-1]
F (EUCAST)	0 QRDR, 1^ PMQR, 0 aac6	4/5 (80%)	4/5 (80%)	4/5 (80%)	-	-
F (EUCAST)	0 QRDR, 1 PMQR, 1 aac6	17/17 (100%)	17/17 (100%)	17/17 (100%)	1 [1-1]	1 [1-1]
F (EUCAST)	0 QRDR, >1 PMQR, * aac6	-	-	-	-	-
F (EUCAST)	>0 QRDR, >0 PMQR, * aac6	63/63 (100%)	63/63 (100%)	63/63 (100%)	1 [1-1]	1 [1-1]
HarrisMERINO	0^ QRDR, 0 PMQR, 0 aac6	1/7 (14.29%)	1/8 (12.5%)	2/8 (25%)	-	-
HarrisMERINO	0 QRDR, 0 PMQR, 1 aac6	0/1 (0%)	0/1 (0%)	0/1 (0%)	-	-
HarrisMERINO	0 QRDR, qnrB1, 0 aac6	3/3 (100%)	3/8 (37.5%)	8/8 (100%)	-	-
HarrisMERINO	1 QRDR, 0 PMQR, 0 aac6	-	-	-	-	-
HarrisMERINO	1 QRDR, 0 PMQR, 1 aac6	-	-	-	-	-
HarrisMERINO	>1 QRDR, 0 PMQR, * aac6	8/8 (100%)	8/8 (100%)	8/8 (100%)	-	-
HarrisMERINO	0 QRDR, 1^ PMQR, 0 aac6	1/1 (100%)	1/3 (33.33%)	3/3 (100%)	-	-
HarrisMERINO	0 QRDR, 1 PMQR, 1 aac6	4/4 (100%)	4/4 (100%)	4/4 (100%)	-	-
HarrisMERINO	0 QRDR, >1 PMQR, * aac6	-	-	-	-	-
HarrisMERINO	>0 QRDR, >0 PMQR, * aac6	4/4 (100%)	4/4 (100%)	4/4 (100%)	-	-
PachecoBrazil	0^ QRDR, 0 PMQR, 0 aac6	0/10 (0%)	0/10 (0%)	0/10 (0%)	-	-
PachecoBrazil	0 QRDR, 0 PMQR, 1 aac6	-	-	-	-	-
PachecoBrazil	0 QRDR, qnrB1, 0 aac6	-	-	-	-	-
PachecoBrazil	1 QRDR, 0 PMQR, 0 aac6	1/1 (100%)	1/1 (100%)	1/1 (100%)	-	-
PachecoBrazil	1 QRDR, 0 PMQR, 1 aac6	-	-	-	-	-
PachecoBrazil	>1 QRDR, 0 PMQR, * aac6	15/15 (100%)	15/15 (100%)	15/15 (100%)	-	-
PachecoBrazil	0 QRDR, 1^ PMQR, 0 aac6	-	-	-	-	-
PachecoBrazil	0 QRDR, 1 PMQR, 1 aac6	1/1 (100%)	1/1 (100%)	1/1 (100%)	-	-
PachecoBrazil	0 QRDR, >1 PMQR, * aac6	-	-	-	-	-
PachecoBrazil	>0 QRDR, >0 PMQR, * aac6	11/11 (100%)	11/11 (100%)	11/11 (100%)	-	-
K* (EUCAST)	0^ QRDR, 0 PMQR, 0 aac6	17/58 (29.31%)	17/61 (27.87%)	20/61 (32.79%)	-	-
K* (EUCAST)	0 QRDR, 0 PMQR, 1 aac6	1/7 (14.29%)	1/8 (12.5%)	2/8 (25%)	-	-
K* (EUCAST)	0 QRDR, qnrB1, 0 aac6	7/9 (77.78%)	7/17 (41.18%)	15/17 (88.24%)	-	-
K* (EUCAST)	1 QRDR, 0 PMQR, 0 aac6	-	-	-	-	-
K* (EUCAST)	1 QRDR, 0 PMQR, 1 aac6	-	-	-	-	-
K* (EUCAST)	>1 QRDR, 0 PMQR, * aac6	44/46 (95.65%)	44/47 (93.62%)	45/47 (95.74%)	-	-
K* (EUCAST)	0 QRDR, 1^ PMQR, 0 aac6	25/34 (73.53%)	25/47 (53.19%)	38/47 (80.85%)	-	-
K* (EUCAST)	0 QRDR, 1 PMQR, 1 aac6	31/33 (93.94%)	31/33 (93.94%)	31/33 (93.94%)	-	-
K* (EUCAST)	0 QRDR, >1 PMQR, * aac6	3/3 (100%)	3/5 (60%)	5/5 (100%)	-	-
K* (EUCAST)	>0 QRDR, >0 PMQR, * aac6	18/18 (100%)	18/18 (100%)	18/18 (100%)	-	-
Pooled	0 QRDR, 0 PMQR, 1 aac6	52/127 (40.94%)	52/219 (23.74%)	144/219 (65.75%)	0.25 [0.25-0.25]	0.25 [0.25-0.25]
Pooled	0 QRDR, 1 PMQR, 1 aac6	632/644 (98.14%)	632/656 (96.34%)	644/656 (98.17%)	2 [1-4]	2 [1-4]
Pooled	0 QRDR, 1^ PMQR, 0 aac6	464/569 (81.55%)	464/782 (59.34%)	677/782 (86.57%)	1 [0.5-1]	1 [1-2]
Pooled	0 QRDR, >1 PMQR, * aac6	38/40 (95%)	38/43 (88.37%)	41/43 (95.35%)	2 [1-4]	2 [1-4]
Pooled	0 QRDR, qnrB1, 0 aac6	97/114 (85.09%)	97/178 (54.49%)	161/178 (90.45%)	0.5 [0.5-1]	1 [0.25-2]
Pooled	0^ QRDR, 0 PMQR, 0 aac6	137/1650 (8.3%)	137/1905 (7.19%)	392/1905 (20.58%)	0.25 [0.25-0.25]	0.25 [0.25-0.25]
Pooled	1 QRDR, 0 PMQR, 0 aac6	45/49 (91.84%)	45/64 (70.31%)	60/64 (93.75%)	1 [0.5-2]	2 [1-2]
Pooled	1 QRDR, 0 PMQR, 1 aac6	26/29 (89.66%)	26/31 (83.87%)	28/31 (90.32%)	1 [1-2]	1 [1-2]
Pooled	>0 QRDR, >0 PMQR, * aac6	1331/1348 (98.74%)	1331/1351 (98.52%)	1334/1351 (98.74%)	4 [1-4]	4 [1-4]
Pooled	>1 QRDR, 0 PMQR, * aac6	1788/1797 (99.5%)	1788/1801 (99.28%)	1792/1801 (99.5%)	2 [1-4]	2 [1-4]
